# DNA methylation clocks struggle to distinguish inflammaging from healthy aging, but feature rectification improves coherence and enhances detection of inflammaging

**DOI:** 10.1101/2024.10.09.617512

**Authors:** Colin M. Skinner, Michael J. Conboy, Irina M. Conboy

## Abstract

Biological age estimation from DNA methylation and determination of relevant biomarkers is an active research problem which has predominantly been tackled with black-box penalized regression. Machine learning is used to select a small subset of features from hundreds of thousands CpG probes and to increase generalizability typically lacking with ordinary least-squares regression. Here, we show that such feature selection lacks biological interpretability and relevance in the clocks of the first- and next-generations, and clarify the logic by which these clocks systematically exclude biomarkers of aging and disease. Moreover, in contrast to the assumption that regularized linear regression is needed to prevent overfitting, we demonstrate that hypothesis-driven selection of biologically relevant features in conjunction with ordinary least squares regression yields accurate, well-calibrated, generalizable clocks with high interpretability. We further demonstrate that the interplay of disease-related shifts of predictor values and their corresponding weights, which we term feature shifts, contributes to the lack of resolution between health and disease in conventional linear models. Lastly, we introduce a method of feature rectification, which aligns these shifts to improve the distinction of age predictions for healthy people vs. patients with various diseases.

**Key Findings:**

- There is no apparent biological significance of the CpGs selected by first- and next-generation clocks
- The range of residuals for first- and next-generation clock predications on healthy samples is very large; for all models tested, a prediction error of +/-10-20 years is within the 95% range of variation for healthy controls and does not signify age acceleration
- There is no significant shift in the mean of residuals for patient populations relative to healthy populations for most studied first- and next-generation clocks. For those with significance, the effect size is very small.
- Hypothesis-driven feature pre-selection, coupled with modified forward step-wise selection yields age predictors on par with first and next-generation clocks. EN/ML is not needed.
- Disease-related shifts at different CpG probes, along with learned model weights, can be either positive or negative; their combination leads to de-coherence effect in linear models.
- Model coherence can be induced by rectifying features to have only positive shifts in patient samples; this provides a better resolution between health and disease in DNAm age models, and expectedly, introduces more non-linearity to the input data.
