## Supplementary tables for "DNA methylation clocks struggle to distinguish inflammaging from healthy aging, but feature rectification improves coherence and enhances detection of inflammaging": Supplementary_table_1_basic_mFSS_model.xlsx

### Sheet: Sheet1
	Feature	Weight
0	cg16867657	46.6842
1	cg06639320	15.6375
2	cg24724428	-3.96384
3	cg22454769	6.68645
4	cg24079702	0.525787
5	cg07553761	-2.72084
6	cg21572722	-11.9693
7	cg19283806	-7.75265
8	cg06784991	2.95768
9	cg08234504	-1.20231
10	cg04875128	-0.958979
11	cg14692377	24.3614
12	cg01974375	-21.6201
13	cg23744638	-6.07936
14	cg07547549	4.68656
15	cg08160331	6.59763
16	cg02650266	23.6266
17	cg08128734	-6.76705
18	cg23500537	9.7604
19	cg23078123	-8.76467
20	cg03032497	14.7515
21	cg25994988	-0.620935
22	cg15804973	-2.48704
23	cg08097417	39.4993
24	cg14361627	17.3534
25	cg08262002	9.30864
26	cg16419235	-4.53667
27	cg24466241	1.93881
28	cg03259243	-6.82028
29	cg07082267	-29.0264
30	cg01763090	3.0323
31	cg00292135	1.33275
32	cg03735592	9.5065
33	cg01820374	8.02031
34	cg01528542	-10.6225
35	cg22156456	-6.44257
36	cg17110586	15.8552
37	cg07080372	-14.2761
38	cg09809672	-15.4767
39	cg24711336	9.98826
40	cg26161329	12.5171
41	cg03431918	-11.1746
42	cg22285878	-6.57274
43	cg05991454	-10.5802
44	cg15121420	0.738117
45	cg08468401	2.66704
46	cg06240854	-12.9932
47	cg07583137	-5.19988
48	cg01554474	0.296296
49	cg03607117	18.6926
50	cg09124496	7.04727
51	cg09748749	-3.00016
52	cg04193015	8.23584
53	cg09168222	4.62463
54	cg06493994	24.2502
55	cg23836737	0.0263319
56	cg17183905	-17.3224
57	cg20273670	2.04736
58	cg16762684	-10.9654
59	cg08415592	-8.11407
60	cg07502389	2.58106
61	cg04400972	15.0456
62	cg25838150	-0.242025
63	cg15736994	3.98221
64	cg20267101	22.1875
65	cg20822990	-35.1245
66	cg09636661	4.30244
67	cg22026450	-22.0247
68	cg08090640	9.85655
69	cg19433091	-6.20203
70	cg22016779	-10.9577
71	cg17436656	6.24992
72	cg11741201	6.26471
73	cg15894389	-6.60063
74	Intercept	10.1719
