## Supplementary tables for "DNA methylation clocks struggle to distinguish inflammaging from healthy aging, but feature rectification improves coherence and enhances detection of inflammaging": Supplementary_table_2_basic_mFSS_genes.xlsx

### Sheet: Sheet1
Probes	Gene	Main function
cg16867657	RAG1AP1	Initiating V(D)J recombination
cg06639320	PI4KB	Infections: phosphatidylinositol 4-kinase beta induced by viral replication
cg24724428	TRIM45	Protein degradation: E-3 ubiquitin
cg08234504, cg22454769	ZYG11A	Protein degradation: E-3 ubiquitin
cg24079702	RASSF5	Tumor suppressor
cg07553761	EDARADD	Ectodermal development: hair/skin/nails/teeth
cg21572722	ATP13A2	Neuronal: neuroprotection; lysosomal function and degradation
cg19283806	LIX1L	Neurodevelopment; differentiation and growth
cg06784991	GPR177	Tissue homeostasis; stem cell maintenance; repair
cg04875128	TSGA10	Reproductive regulation: spermatogenesis
cg04875128	LIPT1	Food: assembly of pyruvate dehydrogenase complex
cg08160331, cg14692377, cg07547549	FHL2	Assembly of extracellular membranes
cg01974375	RAB17	Cell signaling; dysregulation linked to cancer progression/metastasis
cg23744638	DNER	Neuronal: development: dysregulation linked to neurological disorders
cg02650266	SFMBT1	Member of PcG family; transcriptional regulation; dysregulation linked to cancer
cg08128734	TRIM59	Protein degradation: E-3 ubiquitin
cg23078123	BOC	Neuronal: development: dysregulation linked to cancer
cg23078123	WDR52	Cell signaling; ribosome biogenesis; mRNA processing
cg15804973	LDB2	Assembly of transcriptional regulatory complexes
cg08097417	HERC6	Protein degradation: E-3 ubiquitin
cg14361627	ACCN5	Ion channel activity; neuronal excitability
cg03259243	NHSL1	Neuronal: development; transciption regulation;
cg07082267	SCGN	Ca2+ flux and cell proliferation: calcium-binding, KCl-stimulated
cg01763090	MAP3K5	Inflammation: NF-kB signaling; stress signaling
cg01820374, cg00292135, cg03735592	ELOVL2	Fat: fatty acid elongase activity
cg01528542	C7orf13	Unknown
cg01528542	RNF32	Protein degradation: E-3 ubiquitin
cg09809672, cg24711336, cg22156456	KLF14	Injuries and inflammation: induced by TGF-beta
cg17110586	INHBA	Reproductive regulation: regulation of menstrual cycle in females; spermatogenesis in males
cg17110586	LOC285954	long non-coding RNA
cg07080372	ASL	Regulation of urea cycle
cg26161329	NEFM	Neuronal: maintenance of axons; neuronal signaling
cg03431918	CHMP4C	Membrane remodeling
cg22285878	PENK	Modulates the perception of pain
cg15121420	SLC25A22	Food: mitochondrial glutamate carrier
cg08468401	KLHL35	Expressed in subventricular zone
cg06240854	FJX1	Cell signaling; tissue growth and tumorigenesis
cg03607117	UBASH3B	Regulation of immune signaling
cg09748749	LAG3	Infections: lymphocyte activation protein 3
cg04193015	TRPV4	Ca2+ flux and osmoregulation; sensory transduction
cg09168222	RARG	Tissue differentiation: retinoic acid receptor; vision
cg06493994	HTR2A	Neuronal: neurotransmitter for mood, cognition and sensory processing
cg20273670, cg17183905	OTUD7A	Tumor suppressor
cg16762684	TMEM62	Unknown
cg07502389	NQO1	Metabolic regulation; antioxidant activity
cg15736994	ACACA	Fat: fatty acid elongase activity
cg20267101	IFI35	Infections: IFN induced macrophage activation
cg20822990	SLC6A4	Neuronal: serotonin signaling
cg22026450	EIF1	Protein synthesis: translation initiation
cg08090640	PPM1E	Cell proliferation, adhesion and migration; dysregulation implicated in cancer
cg19433091	MBP	Neuronal: maintenance of myelin sheath; neuronal signaling
cg22016779	CCDC102B	Vision
cg11741201	SLC12A5	Water loss in cytoplasm: chloride homeostasis in neurons
cg15894389	APOL1	Fat: lipid transport and metabolism
