## Supplementary tables for "DNA methylation clocks struggle to distinguish inflammaging from healthy aging, but feature rectification improves coherence and enhances detection of inflammaging": Supplementary_table_4_arthritis_coherent_corr_mFSS_model.xlsx

### Sheet: Sheet1
	Feature	Weight	Signal shift	Reflect
0	cg22454769	26.5893	0.00969674	TRUE
1	cg07553761	11.711	0.000771654	TRUE
2	cg08234504	13.4294	0.00158513	TRUE
3	cg23744638	10.8119	-0.000424212	FALSE
4	cg08128734	6.26747	-0.00511066	FALSE
5	cg23500537	39.5705	-0.00874499	FALSE
6	cg23078123	17.3484	-0.0153451	FALSE
7	cg01763090	46.2193	0.00215012	FALSE
8	cg01820374	21.2188	-0.00958828	FALSE
9	cg09809672	6.63789	-0.00945298	FALSE
10	cg26161329	36.3091	-0.00478666	FALSE
11	cg03431918	11.1013	-0.00459098	FALSE
12	cg07583137	0.975734	-0.00553633	FALSE
13	cg03607117	52.7272	-0.0102222	FALSE
14	cg20273670	20.4807	0.00270067	TRUE
15	cg08415592	11.8885	0.00167689	FALSE
16	cg09636661	0.74407	0.00279557	FALSE
17	cg22026450	9.45932	0.00284127	TRUE
18	cg15894389	5.89596	0.00892109	FALSE
19	cg03473532	10.7364	-0.00195071	FALSE
20	cg06685111	19.1938	-0.00443971	FALSE
21	cg01022345	2.74633	0.00300217	TRUE
22	cg19758448	5.68709	-0.000141429	FALSE
23	cg01054110	3.78151	0.00517636	FALSE
24	cg20816447	1.03694	0.00296718	FALSE
25	cg20988565	10.9475	-0.021244	FALSE
26	cg22747507	1.21616	-0.00113651	FALSE
27	cg04416734	22.1642	-0.0124474	FALSE
28	cg18933331	33.1359	0.00522903	FALSE
29	cg19761273	5.9244	-0.00120644	FALSE
30	cg06170683	2.40896	5.27606e-05	FALSE
31	cg18568843	13.4337	-0.00234939	FALSE
32	cg18651026	20.4004	-0.00335755	FALSE
33	cg04474832	13.9506	0.0102017	FALSE
34	cg04064963	5.30158	-0.0198065	FALSE
35	cg18150280	10.5008	-0.00534419	FALSE
36	cg19453093	2.93952	-0.00844843	FALSE
37	cg08761208	9.6444	0.00444819	FALSE
38	cg17168836	22.7075	-0.00246175	FALSE
39	cg18333339	12.028	-0.00771323	FALSE
40	cg07703358	1.92521	-0.0022573	FALSE
41	cg13039251	1.65834	-0.00168731	FALSE
42	cg16983588	1.50684	0.00209031	FALSE
43	cg00103778	16.4558	0.00988293	TRUE
44	cg16193278	17.9998	0.00717163	FALSE
45	cg00387658	11.1687	-0.00230362	FALSE
46	cg20608990	6.62351	0.000446383	FALSE
47	cg20052760	1.33597	0.00727674	FALSE
48	cg14195318	17.4163	0.000132912	TRUE
49	cg07797372	4.97306	0.00401242	FALSE
50	cg05373251	5.59554	-0.00687601	FALSE
51	cg14305711	9.93206	-0.0246615	FALSE
52	cg01820962	6.2499	-0.000836909	FALSE
53	cg03638795	5.78794	-0.00110984	FALSE
54	cg19590421	1.41564	-0.00310976	FALSE
55	cg26210267	10.8085	0.0101785	TRUE
56	cg18406708	16.5921	-0.00582218	FALSE
57	cg18876270	3.42124	-0.00323641	FALSE
58	cg10001186	10.5397	-0.00666922	FALSE
59	cg04208403	14.6323	0.00521656	FALSE
60	cg21874213	26.095	-0.0147356	FALSE
61	cg06400319	4.61007	0.026468	FALSE
62	cg22213242	8.63205	0.00690736	FALSE
63	cg09884851	1.53943	-0.00846869	FALSE
64	cg05093315	3.27202	0.0122234	FALSE
65	cg06532574	2.32781	-0.00173792	FALSE
66	cg10107473	15.3703	0.00567596	FALSE
67	cg14747813	1.00959	-0.00729039	FALSE
68	cg02286081	0.36934	-0.00889399	FALSE
69	cg12667125	22.3348	0.00205429	FALSE
70	cg09164913	9.12926	-0.0277614	FALSE
71	cg17621438	0.780722	-0.000409907	FALSE
72	cg20303331	11.8058	0.00387411	FALSE
73	cg05898618	6.51422	-0.00197917	FALSE
74	cg19936954	16.3505	0.000317085	FALSE
75	cg23461714	11.5808	-0.00125756	FALSE
76	cg17136255	13.7762	-0.0238706	FALSE
77	cg14257429	5.67187	0.0197464	TRUE
78	cg03485669	1.12591	-0.0180089	FALSE
79	cg04200607	12.1118	-0.0145291	FALSE
80	cg14209784	13.3183	0.00900697	FALSE
81	cg26158023	3.10389	0.00414235	FALSE
82	cg27346545	1.12635	0.00296901	FALSE
83	cg01447660	2.51879	0.00637588	FALSE
84	cg00876267	16.2644	-0.0166474	FALSE
85	cg22112841	9.56087	-0.0125004	FALSE
86	cg14837598	0.0222254	-0.000363242	FALSE
87	cg04651240	5.18078	-0.0189029	FALSE
88	cg14532755	4.97953	-0.00266025	FALSE
89	cg19753867	10.4148	-0.00708791	FALSE
90	cg13278478	0.389768	-0.0121307	FALSE
91	cg06777902	13.7	-0.0290783	FALSE
92	cg16047471	18.9914	0.00570001	FALSE
93	cg08877357	1.01854	-0.00833297	FALSE
94	cg05150327	17.971	0.00199486	TRUE
95	cg21962791	5.98955	-0.0198372	FALSE
96	cg08713098	14.7313	0.00536291	FALSE
97	cg06540876	1.09982	0.00175154	FALSE
98	cg21915074	18.4519	0.00110672	FALSE
99	cg14296767	0.957142	0.0107525	FALSE
100	cg01957582	9.19055	0.0056645	FALSE
101	cg13021857	1.38144	0.0101811	FALSE
102	cg17508639	6.6136	0.0158424	FALSE
103	cg06163904	9.85303	-0.00580003	FALSE
104	cg23878906	1.36208	-0.00446141	FALSE
105	cg22943590	4.93454	0.00565728	FALSE
106	cg26424147	12.4676	0.00492087	FALSE
107	cg00308841	4.34577	-0.00234634	FALSE
108	cg09927651	8.60778	0.00439178	FALSE
109	cg00327072	7.44995	0.00155292	FALSE
110	cg08236479	5.53863	-0.00581927	FALSE
111	cg27068143	3.55677	-0.00625938	FALSE
112	cg24667575	1.96373	0.0120764	FALSE
113	cg22040301	0.916872	0.00554934	FALSE
114	cg04812351	9.00576	-0.00729857	FALSE
115	cg11067179	12.0801	0.00182322	FALSE
116	cg14200127	4.34162	0.000259594	FALSE
117	cg15906794	20.5823	-0.00739906	FALSE
118	cg26010412	5.86145	-0.00725129	FALSE
119	cg19593767	0.183113	0.0278216	TRUE
120	cg21585707	1.13724	0.00336058	TRUE
121	cg00210249	11.2862	0.01838	FALSE
122	cg04819580	7.34583	0.00727035	FALSE
123	cg10493324	8.98364	-0.00622595	FALSE
124	Intercept	-562.841	NA	NA
