## Supplementary tables for "DNA methylation clocks struggle to distinguish inflammaging from healthy aging, but feature rectification improves coherence and enhances detection of inflammaging": Supplementary_table_5_inflammaging_signal_shift.xlsx

### Sheet: Sheet1
	Feature	Weight	Signal shift	Reflect
0	cg00573770	3.25683	-0.0296355	FALSE
1	cg25607920	4.3047	-0.0284014	FALSE
2	cg23126342	5.32222	-0.0280572	FALSE
3	cg03646329	3.49762	0.0264637	TRUE
4	cg06419846	25.6811	0.0222206	TRUE
5	cg10202113	11.2329	0.0204163	TRUE
6	cg06896988	5.955	-0.019875	FALSE
7	cg11067179	38.8566	0.0198105	TRUE
8	cg01820962	2.84981	-0.019334	FALSE
9	cg15167547	1.73274	-0.0189097	FALSE
10	cg04135377	0.56418	-0.0188275	TRUE
11	cg09790134	6.30416	-0.0187938	TRUE
12	cg11847992	9.88845	-0.0187643	FALSE
13	cg26665035	6.17513	-0.0185066	FALSE
14	cg16618104	9.08978	-0.0182794	FALSE
15	cg23744638	25.5252	-0.0177409	FALSE
16	cg19307545	3.32791	0.0177336	TRUE
17	cg05696969	13.7366	-0.0171888	TRUE
18	cg04987734	11.6118	0.0171464	TRUE
19	cg27598407	1.50136	0.0170376	TRUE
20	cg13001142	5.03807	-0.0165713	FALSE
21	cg23227285	21.8243	0.0165417	TRUE
22	cg23167606	1.99666	0.0162416	TRUE
23	cg14076258	2.85148	-0.0161169	FALSE
24	cg15903032	5.39961	-0.0157757	FALSE
25	cg03366574	16.973	0.0157445	TRUE
26	cg23395688	26.1802	-0.0155618	FALSE
27	cg10144493	30.4167	-0.0154781	FALSE
28	cg01459453	6.618	-0.0152611	FALSE
29	cg01101873	5.18647	-0.0151814	FALSE
30	cg09124496	1.67085	-0.0150964	FALSE
31	cg14614643	3.51596	-0.0150608	FALSE
32	cg07192048	2.23031	0.0150424	TRUE
33	cg04986004	1.9873	-0.0149252	FALSE
34	cg11404203	9.06673	0.0149177	TRUE
35	cg05507459	1.80238	-0.0147779	TRUE
36	cg22914338	1.5613	-0.014723	FALSE
37	cg03335938	8.35769	-0.0147171	TRUE
38	cg19421125	6.30782	-0.0146876	FALSE
39	cg05899984	11.4123	0.0145954	TRUE
40	cg15853350	10.8246	0.0145596	TRUE
41	cg23922560	29.3147	0.0144138	FALSE
42	cg17621438	5.70811	-0.0143589	FALSE
43	cg17802213	11.9559	0.0141331	TRUE
44	cg00161515	41.1779	0.0140715	TRUE
45	cg21139312	37.0903	0.0140307	TRUE
46	ch.7.143447326F	9.46615	0.0139063	TRUE
47	Intercept	-245.955	NA	NA
