## Supplementary tables for "DNA methylation clocks struggle to distinguish inflammaging from healthy aging, but feature rectification improves coherence and enhances detection of inflammaging": Supplementary_table_7_IR-mFSS_genes.xlsx

### Sheet: Sheet1
	Probes	Gene	Main function
0	cg00573770	PRDM16	Fat: brown adipose tissue differentiation
1	cg25607920	SELP	Immune: Encodes P-selectin; inflammation and cell-adhesion
2	cg06419846	HIVEP3	Immune: regulation of multiple immune response genes
3	cg10202113	UBE2F	Protein degradation; cell cycle regulation; DNA damage response
4	cg06896988	ZEB2	Transcription factor involved in hematopoiesis, immune regulation, neural development
5	cg11067179	DGKG	Fat: lipid metabolism and energy homeostasis
6	cg01820962	MIR874	MiRNA: gene regulation; implicated in cancer, CVD, neurological disorders etc.
7	cg01820962	KLHL3	Protein degradation: E3 ubiquitin ligase
8	cg15167547	SH3RF2	Protein degradation: E3 ubiquitin ligase
9	cg09790134	RNF180	Protein degradation: E3 ubiquitin ligase
10	cg11847992	NT5DC1	Nucleotide metabolism
11	cg16618104	SYNGAP1	Neurodevelopment
12	cg23744638	STXBP5	Vesicle fusion and nerve signaling
13	cg19307545	SNRNP48	RNA binding: spliceosome assembly; alternative splicing
14	cg04987734	INHBA	Regulation of reproductive system
15	cg04987734	LOC285954	long non-coding RNA
16	cg27598407	RPA3	DNA repliction and repair
17	cg23227285	NXNL2	Redox signaling and oxidative stress response
18	cg14076258	PARD3	Tissue maintenance: proliferation, differentiation and migration
19	cg15903032, cg23395688	CD248	Tissue maintenance: angiogenesis, fibrosis and tissue remodeling
20	cg03366574	SHANK2	Neuronal development
21	cg10144493	PAK1	Cytoskeletal dynamics and cell signaling
22	cg01101873	SLC22A18AS	long non-coding RNA
23	cg01101873	SLC22A18	long non-coding RNA
24	cg07192048	CHST11	Extracellular matrix formation
25	cg04986004	LAG3	Infections: lymphocyte activation protein 3
26	cg05507459	ATF7IP	Transciptional regulation and chromatin remodeling
27	cg22914338	LPAR6	Ectodermal development: hair/skin/nails/teeth
28	cg22914338	RB1	Cell cycle regulation
29	cg03335938	PCDH9	Neuronal development
30	cg19421125	CDC42BPB	Cytoskeletal dynamics and cell signaling
31	cg23922560	CA5A	pH regulation
32	cg17621438	FAM86A	Unknown
33	cg00161515	MSI2	Stem cell maintenance and cancer progression
34	ch.7.143447326F	CECR2	Unknown
